# Impact of genetic susceptibility to multiple sclerosis on the T cell epigenome: proximal and distal effects

**DOI:** 10.1101/2020.07.11.198721

**Authors:** Tina Roostaei, Hans-Ulrich Klein, Daniel Felsky, Pia Kivisäkk, Sarah M. Connor, Alexandra Kroshilina, Christina Yung, Yiyi Ma, Belinda J. Kaskow, Xiaorong Shao, Brooke Rhead, Jia Liu, Nikolaos Patsopoulos, Lisa F. Barcellos, Howard L. Weiner, Philip L. De Jager

**Affiliations:** Center for Translational and Computational Neuroimmunology, Department of Neurology and the Taub Institute for Research on Alzheimer’s disease and the Aging brain, Columbia University Irving Medical Center; Krembil Centre for Neuroinformatics, Centre for Addiction and Mental Health, University of Toronto; Alzheimer’s Clinical and Translational Research Unit, Department of Neurology, Massachusetts General Hospital; Ann Romney Center for Neurologic Diseases, Brigham and Women’s Hospital, Harvard Medical School; Genetic Epidemiology and Genomics Laboratory, University of California, Berkeley; Advanced Science Research Center at the Graduate Center, Neuroscience Initiative, City University of New York

## Abstract

We establish a genome-wide map of DNA methylation quantitative trait locus (mQTL) effects in CD4^+^ T cells isolated from multiple sclerosis (MS) patients. Utilizing this map in a colocalization analysis, we identify 19 loci where the same haplotype drives both MS susceptibility and local (*cis*-) DNA methylation. We also identify two distant (*trans*-) mQTL effects of MS susceptibility loci: (1) a chromosome 16 MS locus affects *PRDM8* methylation (a chromosome 4 region not previously associated with MS susceptibility), and (2) the aggregate effect of MS variants in the major histocompatibility complex (MHC, chromosome 6) influences DNA methylation near *PRKCA* on chromosome 17. Both effects are replicated in independent samples. Overall, we present a new methylome-wide mQTL resource for a key cell type in inflammatory disease research, uncover functional consequences of MS susceptibility variants, including the convergence of MHC risk alleles onto a new gene target involved in predisposition to MS.
