## Supplementary Table 1 for "Impact of genetic susceptibility to multiple sclerosis on the T cell epigenome: proximal and distal effects"

### Sheet: Sheet1
study	n	tissue	diagnosis	age (mean ±SD)	sex (F/M)	EDSS range	medication status
main study	156	CD4+ T cell	MS	41.6 ±6.9	106/50	0-4	all treated (79 GA, 77 DMF)
replication study - BLUEPRINT	132	naïve CD4+ T cell	HC	55.3 ±11.0	75/57	-	-
replication study - UC Berkeley	208	whole blood	MS	48.2 ±9.8	208/0	0-5.5	13 untreated, 195 treated
replication study - PhenoGenetic	48	CD4+ T cell	HC	34.6 ±11.0	25/23	-	-
*SD= standard deviation; F= female; M= male
*MS= multiple sclerosis; HC= healthy control
*GA= glatiramer acetate; DMF= dimethyl fumarate
