## Supplementary Table 3 for "Impact of genetic susceptibility to multiple sclerosis on the T cell epigenome: proximal and distal effects"

### Sheet: Supplementary_Table2
colocalized MS-mQTL effects
colocalized MS-cis-mQTL effects
ms_snp	ms_chr	ms_pos_hg19	mqtl_snp	mqtl_chr	mqtl_pos_hg19	r2	coloc_PP.H4.abf	cpg	cpg_chr	cpg_pos_hg19	Methyl450_Loci	coloc_PP.H4.abf_BLUEPRINT	CpG_Island	Relation_to_Island	CpG_chromHMM	CpG_UCSC_RefGene_Name	CpG_UCSC_RefGene_Group	proxy_ms_risk_allele	proxy_ms_risk_allele_freq_EUR	beta_ms_risk_for_cpg	ms_counted_ref
rs59655222	1	200875897	rs55838263	1	200874728	0.986376	0.879106	cg10092377	1	200880981	TRUE	CpG probe was excluded in the BLUEPRINT study	chr1:200880593-200881270	Island	15_Quies	C1orf106;C1orf106	Body;Body	rs59655222_T	0.741	-1.32129	T
rs12478539	2	43355324	rs2163226	2	43361256	0.724909	0.835719	cg17613629	2	43355158	NA	NA		OpenSea	7_Enh			rs12478539_G	0.735	0.758536	G
rs438613	3	28072086	rs413544	3	28074084	0.989494	0.874976	cg08043536	3	28071539	NA	NA		OpenSea	15_Quies			rs438613_C	0.488	-1.02688	T
rs7731626	5	55444683	rs7731626	5	55444683	1	0.973705	cg11330681	5	55272791	NA	NA		OpenSea	6_EnhG	IL6ST;IL6ST;IL6ST;IL6ST	Body;5'UTR;5'UTR;5'UTR	rs7731626_G	0.625	-0.755012	G
rs7731626	5	55444683	rs7731626	5	55444683	1	0.941364	cg23343972	5	55391305	NA	NA		OpenSea	7_Enh			rs7731626_G	0.625	-0.635976	G
rs7731626	5	55444683	rs7731626	5	55444683	1	0.948186	cg06662755	5	55401577	NA	NA		OpenSea	7_Enh	ANKRD55	Body	rs7731626_G	0.625	-0.670601	G
rs7731626	5	55444683	rs7731626	5	55444683	1	0.884566	cg15667493	5	55404179	TRUE	0.67475		OpenSea	7_Enh	ANKRD55;ANKRD55	Body;Body	rs7731626_G	0.625	-0.605648	G
rs7731626	5	55444683	rs7731626	5	55444683	1	0.821916	cg06750410	5	55412925	TRUE	CpG probe was excluded in the BLUEPRINT study		OpenSea	7_Enh	ANKRD55;ANKRD55	TSS200;Body	rs7731626_G	0.625	-0.585458	G
rs7731626	5	55444683	rs7731626	5	55444683	1	0.969315	cg07611171	5	55438332	NA	NA		OpenSea	7_Enh	ANKRD55	Body	rs7731626_G	0.625	-0.87809	G
rs7731626	5	55444683	rs7731626	5	55444683	1	0.946217	cg00391767	5	55442689	NA	NA		OpenSea	7_Enh	ANKRD55	Body	rs7731626_G	0.625	-0.64732	G
rs7731626	5	55444683	rs7731626	5	55444683	1	0.97362	cg23120015	5	55442750	NA	NA		OpenSea	7_Enh	ANKRD55	Body	rs7731626_G	0.625	-0.816848	G
rs7731626	5	55444683	rs7731626	5	55444683	1	0.971391	cg02035766	5	55442847	NA	NA		OpenSea	7_Enh	ANKRD55	Body	rs7731626_G	0.625	-0.739692	G
rs7731626	5	55444683	rs7731626	5	55444683	1	0.974175	cg10404427	5	55443844	NA	NA		OpenSea	7_Enh	ANKRD55	Body	rs7731626_G	0.625	-1.00869	G
rs7731626	5	55444683	rs7731626	5	55444683	1	0.974176	cg21124310	5	55444106	NA	NA		OpenSea	7_Enh	ANKRD55	Body	rs7731626_G	0.625	-1.16218	G
rs7731626	5	55444683	rs7731626	5	55444683	1	0.974143	cg12849108	5	55452517	NA	NA		OpenSea	6_EnhG	ANKRD55	Body	rs7731626_G	0.625	-0.815522	G
rs7731626	5	55444683	rs7731626	5	55444683	1	0.973259	cg15431103	5	55457410	NA	NA		OpenSea	7_Enh	ANKRD55	Body	rs7731626_G	0.625	-0.806378	G
rs67111717	5	176790162	rs4976688	5	176784439	0.801879	0.872653	cg01567482	5	176784318	TRUE	0.70262		OpenSea	2_TssAFlnk	RGS14	TSS1500	rs67111717_G	0.342	0.817186	A
rs67111717	5	176790162	rs4976688	5	176784439	0.801879	0.882592	cg00900628	5	176784352	NA	NA		OpenSea	2_TssAFlnk	RGS14	TSS1500	rs67111717_G	0.342	0.888675	A
rs4896153	6	135833463	rs13197384	6	135818897	0.51196	0.896136	cg18685455	6	135796690	TRUE	0.833696		OpenSea	15_Quies	AHI1;AHI1;AHI1;AHI1	Body;Body;Body;Body	rs58761508_A	0.38	-1.00116	A
rs4896153	6	135833463	rs13197384	6	135818897	0.51196	0.873924	cg16332112	6	135818090	NA	NA	chr6:135818501-135819160	N_Shore	2_TssAFlnk	AHI1;AHI1;AHI1;AHI1;LINC00271	5'UTR;5'UTR;5'UTR;5'UTR;TSS1500	rs58761508_A	0.38	0.718431	A
rs4896153	6	135833463	rs13197384	6	135818897	0.51196	0.846652	cg21276217	6	135818529	NA	NA	chr6:135818501-135819160	Island	2_TssAFlnk	AHI1;AHI1;AHI1;AHI1;LINC00271	5'UTR;5'UTR;5'UTR;5'UTR;TSS1500	rs58761508_A	0.38	0.802883	A
rs55858457	7	2443302	rs2023969	7	2449980	0.383443	0.872587	cg12692029	7	2449456	NA	NA		OpenSea	7_Enh	CHST12;CHST12;CHST12	5'UTR;5'UTR;5'UTR	rs6944568_A	0.33	0.661514	A
rs55858457	7	2443302	rs9791681	7	2462068	0.648919	0.88452	cg02303074	7	2449916	NA	NA		OpenSea	7_Enh	CHST12;CHST12;CHST12	5'UTR;5'UTR;5'UTR	rs6944568_A	0.33	0.642543	A
rs354033	7	149289464	rs67256453	7	149314756	0.993176	0.827778	cg24335155	7	149193227	TRUE	CpG probe was excluded in the BLUEPRINT study	chr7:149194139-149195275	N_Shore	7_Enh	ZNF746;ZNF746	Body;Body	rs354033_G	0.74	-0.81295	G
rs354033	7	149289464	rs354036	7	149291810	1	0.829036	cg08900959	7	149290461	NA	NA		OpenSea	4_Tx	ZNF767P;ZNF767P	Body;Body	rs354033_G	0.74	0.95242	G
rs7855251	9	100868189	rs10985065	9	100866903	0.823678	0.853294	cg01649081	9	100866882	NA	NA		OpenSea	2_TssAFlnk	TRIM14;TRIM14	Body;Body	rs7855251_T	0.731	-1.06343	T
rs4939490	11	60793651	rs11230566	11	60780007	0.44507	0.861609	cg14130459	11	60718568	TRUE	0.0662976	chr11:60718428-60718888	Island	2_TssAFlnk	SLC15A3;SLC15A3	1stExon;Body	rs4939490_G	0.391	0.681985	C
rs4939490	11	60793651	rs34383631	11	60793330	1	0.941153	cg13955644	11	60809390	NA	NA		OpenSea	2_TssAFlnk			rs4939490_G	0.391	0.59367	C
rs12365699	11	118743286	rs12365699	11	118743286	1	0.830942	cg00804785	11	118743051	NA	NA		OpenSea	2_TssAFlnk			rs12365699_G	0.847	-1.12992	G
rs405343	16	1067832	rs108990	16	1065433	0.963863	0.872453	cg08273874	16	1060765	TRUE	0.843751	chr16:1060490-1060799	Island	7_Enh			rs405343_T	0.174	-0.940354	G
rs34947566	16	11412926	rs12597893	16	11426331	0.192692	0.829315	cg16416659	16	11444071	NA	NA		OpenSea	15_Quies	RMI2;RMI2	Body;Body	rs34947566_C	0.852	0.663882	C
rs34947566	16	11412926	rs243324	16	11354970	0.174853	0.890133	cg16478897	16	11444105	NA	NA		OpenSea	15_Quies	RMI2;RMI2	Body;Body	rs34947566_C	0.852	0.308612	C
rs3809627	16	30103160	rs9783783	16	30078492	0.502665	0.810391	cg20052242	16	30102686	NA	NA	chr16:30102816-30103695	N_Shore	7_Enh	TBX6	5'UTR	rs3809627_C	0.571	-0.553066	C
rs3809627	16	30103160	rs3809627	16	30103160	1	0.920341	cg26452476	16	30102711	NA	NA	chr16:30102816-30103695	N_Shore	7_Enh	TBX6	5'UTR	rs3809627_C	0.571	-0.62492	C
rs1077667	19	6668972	rs2291668	19	6669934	0.818727	0.970178	cg23071186	19	6669849	TRUE	0.999969		OpenSea	2_TssAFlnk	TNFSF14;TNFSF14	Body;Body	rs1077667_C	0.763	0.766191	C
rs1465697	19	49837246	rs1465697	19	49837246	1	0.80222	cg10596919	19	49859512	NA	NA		OpenSea	7_Enh	TEAD2;TEAD2;TEAD2;TEAD2;TEAD2;TEAD2	5'UTR;Body;Body;Body;Body;Body	rs1465697_T	0.238	-0.638794	C
rs1465697	19	49837246	rs12983800	19	49861252	0.942283	0.809286	cg24324837	19	49891574	TRUE	0.804421	chr19:49891269-49891604	Island	2_TssAFlnk	CCDC155;CCDC155	1stExon;5'UTR	rs1465697_T	0.238	0.897712	C
rs6032662	20	44734310	rs2425752	20	44702120	0.678773	0.858676	cg26842280	20	44692501	NA	NA		OpenSea	4_Tx	NCOA5	Body	rs6032662_C	0.252	0.644777	C
rs2248137	20	52789743	rs2248359	20	52791518	0.929141	0.964026	cg14595058	20	52791541	NA	NA	chr20:52789252-52790986	S_Shore	12_EnhBiv	CYP24A1;CYP24A1	TSS1500;TSS1500	rs2248137_C	0.6	-0.780137	C
rs760517	22	37258986	rs4821544	22	37258503	0.63567	0.825137	cg22582578	22	37219286	NA	NA		OpenSea	14_ReprPCWk			rs760517_C	0.584	0.649593	C
rs760517	22	37258986	rs4821544	22	37258503	0.63567	0.843231	cg02532700	22	37257404	TRUE	0.8303		OpenSea	2_TssAFlnk	NCF4;NCF4	Body;Body	rs760517_C	0.584	-0.851642	C
rs760517	22	37258986	rs760517	22	37258986	1	0.866015	cg00998965	22	37258491	NA	NA		OpenSea	7_Enh	NCF4;NCF4	Body;Body	rs760517_C	0.584	-1.02973	C
rs760517	22	37258986	rs4821544	22	37258503	0.63567	0.812601	cg06016149	22	37297546	NA	NA		OpenSea	14_ReprPCWk			rs760517_C	0.584	-0.612055	C
colocalized MS-trans-mQTL effects
ms_snp	ms_chr	ms_pos_hg19	mqtl_snp	mqtl_chr	mqtl_pos_hg19	r2	coloc_PP.H4.abf	cpg	cpg_chr	cpg_pos_hg19	Methyl450_Loci	coloc_PP.H4.abf_BLUEPRINT	CpG_Island	Relation_to_Island	CpG_chromHMM	CpG_UCSC_RefGene_Name	CpG_UCSC_RefGene_Group		proxy_ms_risk_allele_freq_EUR	beta_ms_risk_for_cpg	ms_counted_ref
rs3809627	16	30103160	rs3809627	16	30103160	1	0.955113	cg04235768	4	81118343	TRUE	NA	chr4:81118137-81118603	Island	2_TssAFlnk	PRDM8;PRDM8	TSS1500;5'UTR	rs3809627_C	0.571	0.491529	C
rs3809627	16	30103160	rs3809627	16	30103160	1	0.977411	cg19409579	4	81118500	TRUE	NA	chr4:81118137-81118603	Island	2_TssAFlnk	PRDM8;PRDM8	5'UTR;TSS200	rs3809627_C	0.571	0.518163	C
rs3809627	16	30103160	rs3809627	16	30103160	1	0.983083	cg27018912	4	81118602	NA	NA	chr4:81118137-81118603	Island	2_TssAFlnk	PRDM8;PRDM8	TSS200;5'UTR	rs3809627_C	0.571	0.499682	C
