## Supplementary Table 4 for "Impact of genetic susceptibility to multiple sclerosis on the T cell epigenome: proximal and distal effects"

### Sheet: Sheet1
cis-gene/isoform expression effects of top MS or top mQTL SNPs for colocalized MS-cis-mQTL effects
*eQTL: expression quantitative trait locus, psiQTL: percent spliced in quantitative trait locus
ms_snp	ms_chr	ms_pos_hg19	mqtl_snp	mqtl_pos_hg19	r2	DICE_eQTL	BLUEPRINT_eQTL	BLUEPRINT_psiQTL	ImmVar_eQTL	MS_PBMC_eQTL	brain_eQTL
rs59655222	1	200875897	rs55838263	200874728	0.986376	-
rs12478539	2	43355324	rs2163226	43361256	0.724909	-	MTA3	-
rs438613	3	28072086	rs413544	28074084	0.989494	-	-	-
rs7731626	5	55444683	rs7731626	55444683	1	ANKRD55, IL6ST			ANKRD55, IL6ST	ANKRD55
rs67111717	5	176790162	rs4976688	176784439	0.801879	-	RGS14	RGS14			RGS14, MXD3
rs4896153	6	135833463	rs13197384	135818897	0.51196	AHI1, RP3-388E23.2	AHI1		AHI1	AHI1
rs55858457	7	2443302	rs9791681	2462068	0.648919	-	EIF3B				EIF3B
rs354033	7	149289464	rs354036	149291810	1	ZNF767	ZNF767, ZNF746, ZNF767P, ZNF212, ZNF282, ZNF783, KRBA1	-			ZNF746
rs7855251	9	100868189	rs10985065	100866903	0.823678	TRIM14, CORO2A, RP11-535C21.3	ANP32B, CCDC180, CORO2A, TRIM14, NANS	TRMO	TRIM14	TRIM14	TRMO
rs4939490	11	60793651	rs34383631	60793330	1	-	-	CD6	CD6	CD6
rs12365699	11	118743286	rs12365699	118743286	1	-	-	-			TMEM25
rs405343	16	1067832	rs108990	1065433	0.963863	-	-	-
rs34947566	16	11412926	rs243324	11354970	0.174853	RMI2, RP11-485G7.6	RMI2		RMI2		RMI2
rs3809627	16	30103160	rs3809627	30103160	1	INO80E			TBX6, INO80E, MAPK3, GDPD3	INO80E, MAPK3, YPEL3	TBX6, INO80E, MAPK3, PPP4C, TAOK2, RP11-345J4.5, SEPT1
rs1077667	19	6668972	rs2291668	6669934	0.818727	-	TNFSF14		TNFSF14
rs1465697	19	49837246	rs12983800	49861252	0.942283	TEAD2	CD37, SLC6A16	CD37	CD37	CD37	TEAD2
rs6032662	20	44734310	rs2425752	44702120	0.678773	-	CD40	-	CD40	CD40	SLC12A5
rs2248137	20	52789743	rs2248359	52791518	0.929141	-	-	-			CYP24A1
rs760517	22	37258986	rs760517	37258986	1	-	NCF4	-	NCF4	NCF4, PVALB
study sources:
DICE		Schmiedel, B. J. et al. Impact of Genetic Polymorphisms on Human Immune Cell Gene Expression. Cell 175, 1701–1715.e16 (2018).												https://dice-database.org/
BLUEPRINT		Chen, L. et al. Genetic Drivers of Epigenetic and Transcriptional Variation in Human Immune Cells. Cell 167, 1398–1414.e24 (2016).												http://blueprint-dev.bioinfo.cnio.es/WP10/qtls/
ImmVar		Raj, T. et al. Polarization of the effects of autoimmune and neurodegenerative risk alleles in leukocytes. Science 344, 519–23 (2014).
MS PBMC		IMSGC. Multiple sclerosis genomic map Implicates peripheral immune cells and microglia in susceptibility. Science 365 (2019).
brain		Ng, B. et al. An xQTL map integrates the genetic architecture of the human brain’s transcriptome and epigenome. Nat. Neurosci. 20, 1418–1426 (2017).												http://mostafavilab.stat.ubc.ca/xqtl/
studied cell types/tissues:
DICE	naïve B, classical mono, nonclassiccal mono, NK, CD4 TFH, CD4 TH1, CD4 TH1/17, CD4 TH17, CD4 TH2, CD4 naïve TREG, CD4 memory TREG, CD4 naïve T, CD4 naïve activated T, CD8 naïve T, CD8 naïve activated T
BLUEPRINT	CD4 naïve T, mono, neut
ImmVar	CD4 T, mono
MS PBMC	PBMC
brain	DLPFC brain tissue
break down of the cell type specificity of the associations:
*Black: cis-eQTL associations for top MS SNPs
*Red: additional cis-eQTL effects found from the top colocalized mQTL SNPs
DICE_eQTL		ANKRD55 (CD4 TFH, CD4 TH1, CD4 TH2, CD4 TH17, CD4 naïve TREG, CD4 memory TREG, CD4 naïve T, CD4 naïve activated T)
		IL6ST (CD4 TFH, CD4 naïve TREG, CD8 naïve T)
		AHI1 (naïve B, classical mono, nonclassiccal mono, NK, CD4 TFH, CD4 TH1, CD4 TH1/17, CD4 TH17, CD4 TH2, CD4 naïve TREG, CD4 memory TREG, CD4 naïve T, CD4 naïve activated T, CD8 naïve T, CD8 naïve activated T)
		RP3-388E23.2 (naïve B, nonclassiccal mono, NK, CD4 TFH, CD4 TH1, CD4 TH1/17, CD4 TH17, CD4 TH2, CD4 naïve TREG, CD4 memory TREG, CD4 naïve T, CD4 naïve activated T, CD8 naïve T)
		ZNF767 (CD4 memory TREG)
		TRIM14 (NK, CD4 TH1/17)
		CORO2A (classical mono, nonclassical mono)
		RP11-535C21.3 (naïve B, classical mono, nonclassiccal mono, NK, CD4 TFH, CD4 TH1/17, CD4 TH17, CD4 TH2, CD4 naïve TREG, CD4 memory TREG, CD4 naïve T, CD8 naïve T)
		RMI2 (naïve B, CD4 naïve T, CD4 naïve activated T, CD8 naïve T, CD8 naïve activated T)
		RP11-485G7.6 (naïve B, CD4 naïve TREG, CD4 naïve T, CD8 naïve T)
		INO80E (CD4 TFH)
		TEAD2 (naïve B)
BLUEPRINT_eQTL		MTA3 (CD4 naïve T)
		RGS14 (mono)
		AHI1 (CD4 naïve T, mono, neut)
		EIF3B (neut)
		ZNF767 (CD4 naïve T)
		ZNF746 (mono, neut)
		ZNF767P (neut, CD4 naïve T)
		ZNF212 (neut)
		ZNF282 (neut)
		ZNF783 (neut)
		KRBA1 (neut)
		ANP32B (CD4 naïve T, neut)
		CCDC180 (CD4 naïve T)
		CORO2A (mono)
		TRIM14 (CD4 naïve T)
		NANS (neut)
		RMI2 (CD4 naïve T)
		TNFSF14 (mono)
		CD37 (CD4 naïve T, neut)
		SLC6A16 (mono)
		CD40 (mono)
		NCF4 (CD4 naïve T, mono)
BLUEPRINT_psiQTL		RGS14 (CD4 naïve T)
		TRMO (CD4 naïve T)
		CD6 (CD4 naïve T)
		CD37 (neut)
ImmVar_eQTL		ANKRD55 (CD4 T)
		IL6ST (CD4 T)
		AHI1 (CD4 T, mono)
		TRIM14 (CD4 T)
		CD6 (CD4 T)
		RMI2 (CD4 T)
		TBX6 (CD4 T)
		INO80E (CD4 T)
		MAPK3 (mono)
		GDPD3 (mono)
		TNFSF14 (mono)
		CD37 (CD4 T)
		CD40 (mono)
		NCF4 (CD4 T)
