## Supplementary Table 5 for "Impact of genetic susceptibility to multiple sclerosis on the T cell epigenome: proximal and distal effects"

### Sheet: Supplementary_Table4
CpGs associated with MS MHC polygenic risk score (FDR p<0.05)
cpg	cpg_chr	cpg_pos_hg19	nominal_p	fdr_p	beta	statistic	CpG_Island	Relation_to_Island	CpG_chromHMM	CpG_UCSC_RefGene_Name	CpG_UCSC_RefGene_Group	nominal_p_BLUEPRINT
cg11278602	6	29760757	1.17e-06	0.0180421	0.774582	5.07892	chr6:29759946-29760903	Island	1_TssA	HCG4	Body	0.00554
cg26177760	6	31507785	4.09e-08	0.000749257	-1.17869	-5.79991	chr6:31509668-31509896	N_Shore	3_TxFlnk	BAT1;BAT1	Body;Body	0.0272
cg03434432	6	32122393	1.15e-09	2.21e-05	-1.38185	-6.51675	chr6:32121829-32122529	Island	2_TssAFlnk	PPT2;PPT2	Body;Body	0.00485
cg01738650	6	32223076	5.55e-26	1.43e-20	0.81123	12.9938		OpenSea	2_TssAFlnk			3.59e-10
cg22370379	6	32223090	6.79e-19	2.9e-14	1.24963	10.2769		OpenSea	2_TssAFlnk			4.25e-08
cg14914046	6	32223098	3.94e-24	7.58e-19	0.857459	12.2842		OpenSea	2_TssAFlnk			6.17e-08
cg11720950	6	32223114	5.16e-26	1.43e-20	0.974964	13.0062		OpenSea	2_TssAFlnk			5.72e-07
cg10187879	6	32223208	1.95e-23	1.87e-18	0.708733	12.0188		OpenSea	2_TssAFlnk			6.92e-08
cg17990771	6	32223226	7.1e-20	3.77e-15	0.897441	10.6546		OpenSea	2_TssAFlnk			3.49e-07
cg09715059	6	32223336	4e-14	1.1e-09	1.11208	8.40086		OpenSea	2_TssAFlnk			4.79e-06
cg09452510	6	32330188	4.38e-11	9.63e-07	0.697149	7.13845		OpenSea	14_ReprPCWk	C6orf10	Body	-
cg15635392	6	32406545	1.44e-10	2.91e-06	1.73125	6.91515		OpenSea	14_ReprPCWk	HLA-DRA	TSS1500	0.002
cg20348196	6	32408284	1.26e-06	0.0186371	-0.722613	-5.0615		OpenSea	10_TssBiv	HLA-DRA	Body	-
cg20946741	6	32428328	2.43e-06	0.0345694	0.461021	4.9127		OpenSea	13_ReprPC			-
cg00119778	6	32466447	7.44e-23	6.36e-18	0.838213	11.796		OpenSea	15_Quies			6.29e-14
cg23365293	6	32489984	4.43e-10	8.74e-06	0.293221	6.70056	chr6:32489742-32490128	Island	15_Quies	HLA-DRB5	Body	-
cg26981746	6	32490012	4.94e-20	2.93e-15	0.289525	10.715	chr6:32489742-32490128	Island	15_Quies	HLA-DRB5	Body	-
cg12015991	6	32490043	5.03e-24	7.74e-19	0.236523	12.2437	chr6:32489742-32490128	Island	15_Quies	HLA-DRB5	Body	-
cg08265274	6	32490444	1.48e-11	3.46e-07	0.243754	7.33931	chr6:32489742-32490128	S_Shore	15_Quies	HLA-DRB5	Body	-
cg22635523	6	32492390	5.2e-21	3.33e-16	0.258357	11.0903	chr6:32489742-32490128	S_Shelf	15_Quies	HLA-DRB5	Body	-
cg00440797	6	32493873	2.41e-19	1.09e-14	0.506165	10.4505	chr6:32489742-32490128	S_Shelf	15_Quies	HLA-DRB5	Body	3.43e-15
cg10466124	6	32498285	2.2e-13	5.65e-09	1.16664	8.09992		OpenSea	15_Quies	HLA-DRB5	TSS1500	1.51e-08
cg18111114	6	32498493	1.54e-13	4.1e-09	0.29797	8.16295		OpenSea	15_Quies	HLA-DRB5	TSS1500	-
cg22627029	6	32520615	8.27e-20	3.98e-15	0.217978	10.629		OpenSea	15_Quies	HLA-DRB6	Body	-
cg13076785	6	32520916	7.55e-15	2.23e-10	-0.31295	-8.69012		OpenSea	15_Quies	HLA-DRB6	Body	0.00128
cg06559318	6	32526260	8.88e-16	2.85e-11	0.323977	9.07568		OpenSea	15_Quies	HLA-DRB6	Body	-
cg03607220	6	32526263	4.9e-08	0.000877546	0.460635	5.76221		OpenSea	15_Quies	HLA-DRB6	Body	-
cg20083297	6	32528390	8.33e-22	5.83e-17	0.364672	11.3947		OpenSea	15_Quies	HLA-DRB6	TSS1500	-
cg13280276	6	32546201	1.67e-14	4.75e-10	0.267302	8.5541		OpenSea	15_Quies			-
cg07984380	6	32547019	1.26e-10	2.61e-06	0.235482	6.94065		OpenSea	7_Enh	HLA-DRB1	Body	-
cg20022036	6	32549496	6.31e-13	1.57e-08	-0.38104	-7.91218	chr6:32551851-32552331	N_Shelf	5_TxWk	HLA-DRB1	Body	-
cg11404906	6	32551749	6.92e-24	8.88e-19	-0.217434	-12.1906	chr6:32551851-32552331	N_Shore	5_TxWk	HLA-DRB1	Body	-
cg15568074	6	32551949	1.16e-16	4.07e-12	-0.203293	-9.40878	chr6:32551851-32552331	Island	1_TssA	HLA-DRB1	Body	-
cg17316649	6	32552016	1.66e-09	3.11e-05	-0.336971	-6.44478	chr6:32551851-32552331	Island	1_TssA	HLA-DRB1	Body	7.02e-05
cg08578320	6	32552039	7.34e-20	3.77e-15	-0.517679	-10.649	chr6:32551851-32552331	Island	1_TssA	HLA-DRB1	Body	1.18e-12
cg09139047	6	32552042	3.81e-27	2.93e-21	-0.307239	-13.442	chr6:32551851-32552331	Island	1_TssA	HLA-DRB1	Body	-
cg15602423	6	32552095	5.94e-18	2.18e-13	-0.205915	-9.91232	chr6:32551851-32552331	Island	1_TssA	HLA-DRB1	Body	-
cg16514085	6	32552152	1.02e-18	4.13e-14	-0.17188	-10.2087	chr6:32551851-32552331	Island	1_TssA	HLA-DRB1	Body	-
cg14645244	6	32552205	1.42e-22	1.1e-17	-0.311631	-11.6884	chr6:32551851-32552331	Island	1_TssA	HLA-DRB1	Body	-
cg09949906	6	32552350	1.61e-18	6.19e-14	-0.233831	-10.1321	chr6:32551851-32552331	S_Shore	1_TssA	HLA-DRB1	Body	-
cg10632894	6	32552453	2.22e-16	7.43e-12	-0.349257	-9.30917	chr6:32551851-32552331	S_Shore	5_TxWk	HLA-DRB1	Body	-
cg17480035	6	32552670	7.6e-07	0.0121881	0.115381	5.17422	chr6:32551851-32552331	S_Shore	5_TxWk	HLA-DRB1	Body	-
cg05383619	6	32553920	1.62e-23	1.79e-18	0.252678	12.0489	chr6:32551851-32552331	S_Shore	5_TxWk	HLA-DRB1	Body	-
cg07007382	6	32578070	5.11e-15	1.57e-10	0.364679	8.76166		OpenSea	7_Enh			1.69e-06
cg15710545	6	32578114	6.89e-13	1.66e-08	0.246257	7.89646		OpenSea	7_Enh			-
cg02919082	6	32605694	2.36e-06	0.0342498	0.379768	4.91911		OpenSea	1_TssA	HLA-DQA1	Body	-
cg18029737	6	32627064	1.37e-07	0.0023432	0.19827	5.54614		OpenSea	15_Quies			-
cg13423887	6	32632694	1.89e-11	4.29e-07	-0.22833	-7.29393	chr6:32632158-32633027	Island	1_TssA	HLA-DQB1	Body	0.000109
cg07984212	6	32632957	1.24e-06	0.0186371	-0.211885	-5.06571	chr6:32632158-32633027	Island	2_TssAFlnk	HLA-DQB1	Body	-
cg04696840	6	32633354	3.36e-06	0.0469557	-0.293487	-4.83794	chr6:32632158-32633027	S_Shore	12_EnhBiv	HLA-DQB1	Body	-
cg13353717	6	32634276	2.16e-07	0.00361961	-0.318827	-5.44849	chr6:32632158-32633027	S_Shore	2_TssAFlnk	HLA-DQB1	1stExon	-
cg15752756	6	32634481	1.06e-07	0.00184636	-0.281187	-5.60143	chr6:32632158-32633027	S_Shore	2_TssAFlnk	HLA-DQB1	TSS200	-
cg25982308	6	32708469	7.07e-07	0.011571	0.593944	5.19039		OpenSea	14_ReprPCWk	HLA-DQA2	TSS1500	-
cg10023855	6	32710516	8.1e-11	1.73e-06	-1.03192	-7.02335		OpenSea	14_ReprPCWk	HLA-DQA2	Body	0.00222
cg03805787	17	64327355	1.17e-06	0.0180421	0.867123	5.0776		OpenSea	7_Enh	PRKCA	Body	-
