## Supplementary Table 6 for "Impact of genetic susceptibility to multiple sclerosis on the T cell epigenome: proximal and distal effects"

### Sheet: Supplementary_Table5
CpGs associated with MS total polygenic risk score (FDR p<0.05)
cpg	cpg_chr	cpg_pos_hg19	nominal_p	fdr_p	beta	statistic	CpG_Island	Relation_to_Island	CpG_chromHMM	CpG_UCSC_RefGene_Name	CpG_UCSC_RefGene_Group	Methyl450_Loci
cg01738650	6	32223076	1.05049e-12	8.98404e-08	0.785293	7.82081		OpenSea	2_TssAFlnk			TRUE
cg22370379	6	32223090	6.17336e-09	0.000175986	1.14619	6.18461		OpenSea	2_TssAFlnk			TRUE
cg14914046	6	32223098	4.52305e-13	4.97341e-08	0.863789	7.97171		OpenSea	2_TssAFlnk			TRUE
cg11720950	6	32223114	8.15126e-13	7.84252e-08	0.947219	7.86635		OpenSea	2_TssAFlnk			TRUE
cg10187879	6	32223208	5.7949e-11	2.62372e-06	0.66327	7.08605		OpenSea	2_TssAFlnk			TRUE
cg17990771	6	32223226	1.36111e-10	5.51391e-06	0.87984	6.92544		OpenSea	2_TssAFlnk			TRUE
cg09715059	6	32223336	6.95913e-09	0.000191301	1.153	6.16062		OpenSea	2_TssAFlnk			TRUE
cg09452510	6	32330188	2.0615e-07	0.0048083	0.735027	5.45883		OpenSea	14_ReprPCWk	C6orf10	Body	TRUE
cg00119778	6	32466447	3.8991e-13	4.97341e-08	0.863565	7.99827		OpenSea	15_Quies			TRUE
cg26981746	6	32490012	4.28146e-12	2.53495e-07	0.301896	7.56667	chr6:32489742-32490128	Island	15_Quies	HLA-DRB5	Body	TRUE
cg12015991	6	32490043	1.10356e-13	2.83137e-08	0.243772	8.22229	chr6:32489742-32490128	Island	15_Quies	HLA-DRB5	Body	TRUE
cg08265274	6	32490444	9.1849e-07	0.0196378	0.239166	5.13212	chr6:32489742-32490128	S_Shore	15_Quies	HLA-DRB5	Body	TRUE
cg22635523	6	32492390	1.85429e-12	1.42725e-07	0.268132	7.71841	chr6:32489742-32490128	S_Shelf	15_Quies	HLA-DRB5	Body
cg00440797	6	32493873	8.27058e-11	3.53659e-06	0.506731	7.01934	chr6:32489742-32490128	S_Shelf	15_Quies	HLA-DRB5	Body	TRUE
cg10466124	6	32498285	1.63137e-06	0.0330437	1.04486	5.00305		OpenSea	15_Quies	HLA-DRB5	TSS1500	TRUE
cg18111114	6	32498493	2.5128e-07	0.00568853	0.283769	5.41624		OpenSea	15_Quies	HLA-DRB5	TSS1500	TRUE
cg22627029	6	32520615	4.08074e-12	2.53495e-07	0.228501	7.57541		OpenSea	15_Quies	HLA-DRB6	Body	TRUE
cg13076785	6	32520916	6.63796e-10	2.2214e-05	-0.335636	-6.6227		OpenSea	15_Quies	HLA-DRB6	Body	TRUE
cg06559318	6	32526260	1.68193e-09	5.17833e-05	0.330749	6.44191		OpenSea	15_Quies	HLA-DRB6	Body	TRUE
cg20083297	6	32528390	2.26752e-12	1.58664e-07	0.371824	7.68203		OpenSea	15_Quies	HLA-DRB6	TSS1500
cg13280276	6	32546201	4.74379e-09	0.000140434	0.276501	6.23718		OpenSea	15_Quies
cg07984380	6	32547019	1.65423e-07	0.00397894	0.255319	5.50596		OpenSea	7_Enh	HLA-DRB1	Body	TRUE
cg20022036	6	32549496	5.51123e-10	1.92818e-05	-0.437177	-6.65858	chr6:32551851-32552331	N_Shelf	5_TxWk	HLA-DRB1	Body	TRUE
cg11404906	6	32551749	8.65974e-15	3.3327e-09	-0.232653	-8.6695	chr6:32551851-32552331	N_Shore	5_TxWk	HLA-DRB1	Body	TRUE
cg15568074	6	32551949	6.61053e-08	0.00164133	-0.184088	-5.69985	chr6:32551851-32552331	Island	1_TssA	HLA-DRB1	Body	TRUE
cg08578320	6	32552039	7.24665e-12	3.9841e-07	-0.536719	-7.47063	chr6:32551851-32552331	Island	1_TssA	HLA-DRB1	Body	TRUE
cg09139047	6	32552042	2.44249e-15	1.87998e-09	-0.319111	-8.8828	chr6:32551851-32552331	Island	1_TssA	HLA-DRB1	Body	TRUE
cg15602423	6	32552095	3.40417e-11	1.63761e-06	-0.216266	-7.18529	chr6:32551851-32552331	Island	1_TssA	HLA-DRB1	Body	TRUE
cg16514085	6	32552152	1.68041e-10	6.46705e-06	-0.171904	-6.88554	chr6:32551851-32552331	Island	1_TssA	HLA-DRB1	Body	TRUE
cg14645244	6	32552205	1.91402e-13	2.94645e-08	-0.326053	-8.12461	chr6:32551851-32552331	Island	1_TssA	HLA-DRB1	Body	TRUE
cg09949906	6	32552350	1.62352e-11	8.33083e-07	-0.245817	-7.32244	chr6:32551851-32552331	S_Shore	1_TssA	HLA-DRB1	Body	TRUE
cg10632894	6	32552453	1.30337e-09	4.18e-05	-0.353008	-6.49174	chr6:32551851-32552331	S_Shore	5_TxWk	HLA-DRB1	Body	TRUE
cg05383619	6	32553920	1.7053e-13	2.94645e-08	0.260805	8.14515	chr6:32551851-32552331	S_Shore	5_TxWk	HLA-DRB1	Body	TRUE
cg07007382	6	32578070	2.94835e-10	1.08064e-05	0.395976	6.77856		OpenSea	7_Enh			TRUE
cg15710545	6	32578114	8.49559e-09	0.000225484	0.264975	6.12057		OpenSea	7_Enh
cg13423887	6	32632694	5.17265e-07	0.0113754	-0.229722	-5.25914	chr6:32632158-32633027	Island	1_TssA	HLA-DQB1	Body	TRUE
cg19223119	10	574732	1.27839e-06	0.0265939	-3.4865	-5.05809	chr10:575898-576131	N_Shore	15_Quies	DIP2C	Body	TRUE
cg16050799	17	43734332	4.09889e-08	0.00105164	1.62458	5.79938		OpenSea	15_Quies	MGC57346-CRHR1;MGC57346-CRHR1	5'UTR;5'UTR
