## Supplementary Table 7 for "Impact of genetic susceptibility to multiple sclerosis on the T cell epigenome: proximal and distal effects"

### Sheet: crhr1.v2
MS risk SNPs associated with higher cg16050799 methylation (p<0.05)
ms_snp	chr	pos_hg19	ms_risk_allele	nominal_p	statistic
rs9271366	6	MHC	G	0.000570955	3.52415
HLA_DRB1_1501	6	MHC	P	0.000913937	3.38663
rs12722559	10	6070273	C	0.00352555	2.96704
AA_DQB1_.5_32742280_L	6	MHC	P	0.00670238	2.75141
rs10063294	5	35877505	G	0.0133694	2.50493
rs2286974	16	11114512	A	0.0149989	2.46216
rs13066789	3	187987624	C	0.0315569	2.17131
rs11899404	2	12607893	C	0.0415496	2.05653
rs2364485	12	6514963	A	0.042695	2.04494
gene set enrichment analysis of the non-MHC mapped genes
Category		GeneSet				N_genes	N_overlap	p	adjP	genes				link
Hallmark_gene_sets		HALLMARK_IL6_JAK_STAT3_SIGNALING				87	5	2.02855e-07	1.01428e-05	IL15RA, IL2RA, TNFRSF1A, LTBR, SOCS1				http://www.broadinstitute.org/gsea/msigdb/cards/HALLMARK_IL6_JAK_STAT3_SIGNALING
Hallmark_gene_sets		HALLMARK_TNFA_SIGNALING_VIA_NFKB				200	6	1.90503e-06	4.76257e-05	IL15RA, PFKFB3, LITAF, SNN, BCL6, IL7R				http://www.broadinstitute.org/gsea/msigdb/cards/HALLMARK_TNFA_SIGNALING_VIA_NFKB
Hallmark_gene_sets		HALLMARK_ESTROGEN_RESPONSE_LATE				200	3	0.00270324	0.0337905	SCNN1A, EMP2, PRLR				http://www.broadinstitute.org/gsea/msigdb/cards/HALLMARK_ESTROGEN_RESPONSE_LATE
Hallmark_gene_sets		HALLMARK_INTERFERON_GAMMA_RESPONSE				200	3	0.00270324	0.0337905	IL15RA, CIITA, SOCS1				http://www.broadinstitute.org/gsea/msigdb/cards/HALLMARK_INTERFERON_GAMMA_RESPONSE
