## Supplementary Table 8 for "Impact of genetic susceptibility to multiple sclerosis on the T cell epigenome: proximal and distal effects"

### Sheet: Sheet1
autosomal MHC and non-MHC effects used in the calculation of polygenic scores
MHC effect	allele	logOddsRatio				non-MHC effect	allele	logOddsRatio
HLA_DRB1_1501	P	1.06471				rs6670198	C	-0.128174
SNP_A_30019035_G	P	-0.371064				rs2986736	T	-0.113393
rs3097671	C	0.29267				rs198398	C	0.0685928
SNP_DRB1_32659926_CA	P	0.277632				rs6672420	T	-0.06145
rs2844482	A	0.300105				rs79979643	G	-0.123864
rs9266629	C	-0.198451				rs72922276	G	0.152034
HLA_B_3801	P	-0.733969				rs11161550	A	-0.0592194
SNP_B_31431656	T	0.270027				rs35486093	A	-0.18983
HLA_DRB1_1303	P	0.582216				rs12133753	C	0.123102
rs7454108	C	0.223144				rs58394161	T	-0.124543
AA_B_45_31432581_TK	P	0.122218				rs11809700	C	-0.122281
AA_DQB1_-5_32742280_L	P	0.215111				rs6681429	A	-0.071496
AA_DQA1_130_32717853_S	P	0.392042				rs74449127	A	0.0928526
rs11751659	G	0.157004				rs11578655	T	-0.0830556
1kg_6_30168610	C	-0.248461				rs10801908	C	0.261364
HLA_DRB1_0103	P	0.470004				rs483180	G	-0.0824038
rs9271366	G	0.451076				rs112344141	T	-0.168655
HLA_B_5201	P	-0.820981				rs2317231	G	0.0773313
rs3135024	C	0.14842				rs3737798	A	0.0714831
rs2523500	C	-0.0833816				rs6427540	C	0.10075
SNP_DQB1_32740773_C	P	-0.127833				rs983494	G	0.0838815
SNP_DQA1_32717151	G	-0.127833				rs1323292	A	0.150573
SNP_DRB1_32660116_A	P	-0.174353				rs59655222	T	0.0997548
HLA_B_3503	P	0.285179				rs9308424	A	-0.0903624
rs9277626	G	-0.0833816				rs11899404	T	-0.0531898
HLA_DQA1_06	P	0.615186				rs11125803	T	-0.068493
rs2229092	C	0.157004				rs59693338	T	0.087278
SNP_B_31430501	A	0.0861777				rs12478539	G	0.110199
rs17493811	G	-0.198451				rs1177228	G	0.0910283
HLA_DRB1_0411	P	0.966984				rs13385171	C	0.0656941
rs3093982	T	0.10436				rs12622670	T	0.0862694
						rs72823440	G	-0.0676366
						rs57116599	A	-0.090253
						rs10191360	T	0.0802888
						rs962052	C	0.0609069
						rs6738544	C	0.0714831
						rs12614091	A	0.0732505
						rs35540610	C	0.133044
						rs9863496	T	-0.0727858
						rs13327021	C	-0.0799094
						rs438613	C	0.14011
						rs11919880	A	0.0585519
						rs9878602	T	0.095492
						rs111430408	C	0.144706
						rs4325907	T	-0.0724632
						rs2289746	C	0.0812113
						rs138433213	T	0.308146
						rs9843355	G	0.141933
						rs2331964	C	0.0905717
						rs75937181	T	0.113239
						rs6789653	G	0.0577971
						rs1014486	C	0.10436
						rs10936602	T	0.0738079
						rs2590438	T	-0.0664604
						rs13066789	C	0.064476
						rs13136820	C	0.0746435
						rs6837324	A	-0.0644319
						rs2705616	G	-0.0744003
						rs6533052	A	0.0886517
						rs2726479	T	-0.0652855
						rs9992763	T	-0.063579
						rs17051321	C	-0.0809932
						rs72989863	G	0.0639133
						rs34681760	C	0.0787188
						rs10063294	A	-0.119459
						rs11749040	G	-0.139377
						rs6880809	A	-0.0692429
						rs7731626	G	0.0902063
						rs32658	G	-0.0612373
						rs244656	A	0.1058
						rs2084007	C	0.0801965
						rs249677	C	-0.0711738
						rs2546890	A	0.0841573
						rs67111717	G	0.0990305
						rs3904600	G	-0.0633659
						rs111635774	C	0.10508
						rs719316	T	0.0698059
						rs1076928	C	-0.122168
						rs72928038	G	-0.143524
						rs11542663	A	0.0747363
						rs802730	T	0.0632565
						rs75191738	T	0.0532564
						rs2327586	T	0.100117
						rs58761508	G	-0.109034
						rs62420820	A	0.13488
						rs631204	A	0.106789
						rs17780048	C	0.0960372
						rs6911131	A	-0.114401
						rs1738074	T	-0.124657
						rs6944568	C	-0.0644319
						rs10951042	C	0.0972175
						rs10951154	T	-0.076881
						rs10245867	G	-0.0673157
						rs60600003	T	-0.136278
						rs10230723	A	0.0839734
						rs116877451	A	0.087278
						rs73414214	C	0.120623
						rs4728142	G	-0.0566762
						rs10271373	C	-0.0556184
						rs354033	G	0.078164
						rs28703878	A	-0.102476
						rs78727559	T	-0.142255
						rs735542	A	0.0702721
						rs6990534	A	-0.0971719
						rs7819665	T	-0.117546
						rs3923387	T	0.0619414
						rs7855251	T	0.0745507
						rs12722559	C	0.128569
						rs11256593	T	0.187475
						rs1399180	T	-0.0967312
						rs793102	C	-0.0841428
						rs61863928	G	0.0853517
						rs17741873	G	0.0654131
						rs1250551	G	-0.0961806
						rs1112718	A	0.0825012
						rs61884005	C	0.0910283
						rs117361591	G	-0.252058
						rs1365120	T	-0.0914576
						rs2269434	T	-0.0867569
						rs4939490	G	0.116627
						rs11231749	C	0.0658814
						rs531612	C	-0.0666741
						rs4409785	T	-0.0838165
						rs56095240	T	-0.102697
						rs34026809	C	-0.0866478
						rs12365699	G	0.116627
						rs6589706	A	0.10436
						rs149114341	G	0.235783
						rs6589939	A	-0.0795845
						rs4262739	A	-0.065499
						rs1800693	T	-0.139262
						rs2364485	C	-0.109592
						rs7977720	C	-0.0948603
						rs701006	G	0.116894
						rs61708525	G	0.0678455
						rs3184504	T	0.0623173
						rs7975763	C	-0.081861
						rs9591325	T	0.205061
						rs9568402	A	-0.0861027
						rs77654077	A	0.10436
						rs11852059	A	-0.0908004
						rs12434551	A	0.078996
						rs34695601	T	0.0799196
						rs116899835	C	0.286381
						rs12588969	C	-0.0738618
						rs12147246	G	-0.0901436
						rs62013236	C	0.10075
						rs6496663	A	-0.0858847
						rs405343	G	-0.0962907
						rs2286974	G	-0.0960705
						rs6498163	T	-0.17829
						rs146566517	C	-0.0867569
						rs34947566	C	0.136539
						rs3809627	A	-0.0901436
						rs8062446	T	0.0841573
						rs12925972	C	0.101654
						rs17724508	T	0.133744
						rs6564681	T	-0.0777453
						rs35703946	G	0.123544
						rs4796224	A	-0.0876298
						rs9909593	A	-0.0780697
						rs883871	G	-0.120474
						rs1026916	G	-0.108031
						rs11079784	C	0.102015
						rs2150879	G	0.11002
						rs9900529	C	0.062787
						rs4940730	A	0.0607187
						rs4940421	G	-0.0855579
						rs2469434	T	-0.0531898
						rs12981030	T	-0.0699934
						rs1077667	C	0.143754
						rs34536443	G	0.185649
						rs28834106	T	0.110736
						rs12609500	C	0.0564748
						rs58166386	G	0.102557
						rs4808760	G	-0.113169
						rs7260482	A	-0.0749391
						rs11083862	A	0.0740865
						rs1465697	C	-0.0928831
						rs6072343	G	-0.0783941
						rs4812772	C	0.0716693
						rs6032662	C	0.0948555
						rs6020055	A	0.0574173
						rs2585447	T	-0.0842516
						rs2248137	G	-0.0879573
						rs6742	C	0.139066
						rs9808753	G	0.0788112
						rs2836438	G	-0.100926
						rs9610458	T	0.0855353
						rs760517	C	0.0676586
						rs5756405	A	0.0625052
						rs137955	T	0.0552455
						rs140522	C	-0.109592
