## Supplementary Table 9 for "Impact of genetic susceptibility to multiple sclerosis on the T cell epigenome: proximal and distal effects"

### Sheet: Primers
Primers used for EpiTYPER repliction analysis
AmpliconName	GeneName	UCSCannotationTemplate	GenomicSequenceTemplate	LeftPrimer	RightPrimer	Direction	Chr	TempStart	TempEnd	UCSCannotationTarget	StartInTemplate	EndInTemplate	LPL	RPL	TargetSequence	TaregtLength	TargetCpG	CpGAnalyzedInT	CpGAnalyzedInC	LeftPrimerC	RightPrimerC	LeftPrimerPlusTag	RightPrimerPlusTag
PRDM8-1			TTCTGAATTTTGCAGGGGGAAGCTTGGTAGTGTTGGCGCTCCTGAAGAGAGACGACGCCCGTTTATCACCCCCAGGCAACTAGCTGCGCAAATCAGCGGTGGCTCCAGGGCTAGAGAATCCCTGGAGCTAACCGCACCCCTCTCCCTTTCACGGAACGCGGACTCCGGGGAAATACGCACGGGGTCCGCACGCGCTGGGTGTCCAGCTCTCTGTCACAGCTTCTCCAAGTGCCTAGTGAAACGGGGAAAGGCCCTCTCCAATCATTTTGGTACCTTCCTTTCCAATCCTGAAACGATTTTCCCCTCCTAGCAGTCCCAGAGGGCCCGAGCTTTAGGAGGAGGCGGGCCGGGACGCTCTCTGAGAGGCGTTGCCACCCGGGGTAGGCGCTCAGGATCTGC…	GGGGAAAGGTTTTTTTTAATTATTTT	CAAACACACACTTTTTATTTACTACACA	F					243	545	26	28	GGGGAAAGGCCCTCTCCAATCATTTTGGTACCTTCCTTTCCAATCCTGAAACGATTTTCCCCTCCTAGCAGTCCCAGAGGGCCCGAGCTTTAGGAGGAGGCGGGCCGGGACGCTCTCTGAGAGGCGTTGCCACCCGGGGTAGGCGCTCAGGATCTGCGGGGCGCGGGCAGGCCGGGGGAAAAAGCTGCGAGGCAGGCGGCGCCGGAGGGAGCGCCTGGCCCAGCAAAGAGTTAAAGGGAGGGGACGTGGGCTGTCACGCGTCATTGGGCAGATTATGTGCAGCAAACAAAAAGTGTGTGTCTG	303	20	19	0	7	4	aggaagagagGGGGAAAGGTTTTTTTTAATTATTTT	cagtaatacgactcactatagggagaaggctCAAACACACACTTTTTATTTACTACACA
PRKCA-3			CAAAATTTTATAAATTAGTTAAGATGGACTTTAAAATAGCAACAGGAAAAACAATTTTGGACTTGTCTGCGAGTGCGAGTGAAGCTGATAGTAATGAGATTTATGGGTTCTGGCCCTGCAGGGATCCCAGTAGGGATGAATAAAGCACATGCCTGCTAGTACATTCACTGATTCTGCTCTTGGATATATTATTTACTTCTTTCCTCTTTTAGTAAGACTTTCATCTGTATTAGTAATTGTTCTATACTTTTAATCTCTGGAGCAACTCCATAAATTAACAAGGGGTTGTGTCTAAGATGATGCTGATAGCCCTGAAGATGTTTTATTTAGTGCTTTTGGGATGATGTGCAGAGATGGGATGTCAGAAGGAATAATTTGGAATCTTATCTCCCTGCTCCT…	TGATGGTTTTATTTTAGTGGTTTGG	AACCACATCAAAATCTTCAAAAAAT	F					459	617	25	25	TGATGGCCTCATCTCAGTGGTTTGGGTTGAAAGACTGTATCTCGTGCTTCCTGTCCCATCAACCTCTCCCTTCGTCTGTTTTTCTCTTCTGTGTTTAAGTATAAACAGAACCCCTTTGTACCTCTCATCTCTTTATCTTCTGAAGACTCTGATGTGGCT	159	2	1	0	5	5	aggaagagagTGATGGTTTTATTTTAGTGGTTTGG	cagtaatacgactcactatagggagaaggctAACCACATCAAAATCTTCAAAAAAT
CRHR1-2			GCCTTAGCATGAAACACCAGGCTGTGTGACTTCTGAGGACCTCAGTTTCCTTATTAGTACCATATGGCAGTAACTATTTATGGAGTTGGGAGAGTCACATGAAGTCATGTCCACACAGTGCATCCATGGATTGGACCTTCAAGCGGAATTTGCCTTGTGGAAAGATCTAGAAGGACACCAAAAGCAGCAAGGGCAACATGGATAGAGGCATGGCTCGGCAGGGCACTTTGTGCCGACTCAGCGATGGGTCCATGCTGTGACTTGGAGAGACTCACTTTTGATGGTCCAGCAGCGTTCAGGTTCAATGACTCAGTAATTCTTGATTCAATGATGTGGTCATTTGAAGATTTGTGGGTACCGGCGATTAAGTAAGCAGAGTGTTTATAAATCTAGGCTGCT…	TGGAGAGATTTATTTTTGATGGTTT	TAACAAAAAAATTACCCAAATCCCT	F					263	535	25	25	TGGAGAGACTCACTTTTGATGGTCCAGCAGCGTTCAGGTTCAATGACTCAGTAATTCTTGATTCAATGATGTGGTCATTTGAAGATTTGTGGGTACCGGCGATTAAGTAAGCAGAGTGTTTATAAATCTAGGCTGCTGATAATCATAATAATAATCGCTGCTAAAAAATGATTGAGAGCTTACTATGTGCCAGGCTGCGCACAGCATTTATGGATTAACTCACGGAATCATTAGGTCACGCTAATGGAAGGGACTTGGGTAATCCCTTTGCCA	273	7	6	0	5	6	aggaagagagTGGAGAGATTTATTTTTGATGGTTT	cagtaatacgactcactatagggagaaggctTAACAAAAAAATTACCCAAATCCCT
